# H3K18 & H3K23 acetylation directs establishment of MLL-mediated H3K4 methylation

**DOI:** 10.1101/2024.05.13.590588

**Authors:** Geoffrey C. Fox, Karl F. Poncha, B. Rutledge Smith, Lara N. van der Maas, Nathaniel N. Robbins, Bria Graham, Jill M. Dowen, Brian D. Strahl, Nicolas L. Young, Kanishk Jain

## Abstract

In an unmodified state, positively charged histone N-terminal tails engage nucleosomal DNA in a manner which restricts access to not only the underlying DNA, but also key tail residues subject to binding and/or modification. Charge-neutralizing modifications, such as histone acetylation, serve to disrupt this DNA-tail interaction, facilitating access to such residues. We previously showed that a polyacetylation-mediated chromatin “switch” governs the read-write capability of H3K4me3 by the MLL1 methyltransferase complex. Here, we discern the relative contributions of site-specific acetylation states along the H3 tail and extend our interrogation to other chromatin modifiers. We show that the contributions of H3 tail acetylation to H3K4 methylation by MLL1 are highly variable, with H3K18 and H3K23 acetylation exhibiting robust stimulatory effects, and that this extends to the related H3K4 methyltransferase complex, MLL4. We show that H3K4me1 and H3K4me3 are found preferentially co-enriched with H3 N-terminal tail proteoforms bearing dual H3K18 and H3K23 acetylation (H3{K18acK23ac}). We further show that this effect is specific to H3K4 methylation, while methyltransferases targeting other H3 tail residues (H3K9, H3K27, & H3K36), a methyltransferase targeting the nucleosome core (H3K79), and a kinase targeting a residue directly adjacent to H3K4 (H3T3) are insensitive to tail acetylation. Together, these findings indicate a unique and robust stimulation of H3K4 methylation by H3K18 and H3K23 acetylation and provide key insight into why H3K4 methylation is often associated with histone acetylation in the context of active gene expression.
