## Supplementary Table S1 for "H3K18 & H3K23 acetylation directs establishment of MLL-mediated H3K4 methylation"

### Sheet: H3K4me1-H3K18K23 - Figure 1B
		Control			Butyrate
State	Replicate 1	Replicate 2	Replicate 3	Replicate 1	Replicate 2	Replicate 3
H3{K18unK23un}	6.03228	4.99936	5.41184	3.48518	4.07919	4.51213
H3{K18acK23un}	8.6625	7.89115	6.62075	6.85371	7.58285	9.72919
H3{K18unK23ac}	7.76258	7.16352	7.64926	8.10522	7.53095	7.33825
H3{K18acK23ac}	14.4408	11.6512	12.2916	13.6667	15.7306	13.6529

### Sheet: H3K18K23 States - Figure 1C
		Control			Butyrate
State	Replicate 1	Replicate 2	Replicate 3	Replicate 1	Replicate 2	Replicate 3
H3{K18unK23un}	55.7595	56.3569	56.4499	27.2686	28.3711	26.7206
H3{K18acK23un}	5.47304	4.63537	4.82477	6.5874	6.02084	7.1819
H3{K18unK23ac}	34.5555	35.1781	34.8091	56.3077	56.602	56.9945
H3{K18acK23ac}	4.21194	3.82966	3.91624	9.83635	9.00605	9.10299

### Sheet: H3K4me3-H3K18K23 - Figure 2B
		Control			Butyrate
State	Replicate 1	Replicate 2	Replicate 3	Replicate 1	Replicate 2	Replicate 3
H3{K18unK23un}	0.0580912	0.0190079	0.0532768	0.00766064	0.0301578	0.0456418
H3{K18acK23un}	8.0341e-07	1.12393e-07	0.0016515	0.101188	0.0372657	0.0576964
H3{K18unK23ac}	0.00880557	0.0364887	0.0184842	0.0227656	0.0194439	0.0226485
H3{K18acK23ac}	0.470464	0.292663	1.60552	0.290972	1.17967	0.856511

### Sheet: Total Acetylation - Figure S1
		Control			Butyrate
State	Replicate 1	Replicate 2	Replicate 3	Replicate 1	Replicate 2	Replicate 3
H3{K9ac}	2.09565	1.52598	1.06086	10.6472	10.8048	10.3521
H3{K14ac}	30.9425	31.6056	32.5396	63.6562	64.6572	65.4614
H3{K18ac}	9.68497	8.46504	8.74101	16.4237	15.0269	16.2849
H3{K23ac}	38.7674	39.0077	38.7254	66.144	65.6081	66.0974
H3{K27ac}	21.892	21.6351	22.1569	24.0044	23.0236	22.6292

### Sheet: Methylation States - Figure S2
		Control			Butyrate
State	Replicate 1	Replicate 2	Replicate 3	Replicate 1	Replicate 2	Replicate 3
H3{K4me1}	7.12831	6.14946	6.51175	7.31	7.29323	7.32963
H3{K4me2}	0.048615	0.020372	0.016609	0.10084	0.123586	0.090394
H3{K4me3}	0.055249	0.034756	0.0398093	0.050194	0.128047	0.107216
H3{K9me1}	17.4373	17.8763	18.8221	15.2238	15.2885	16.3999
H3{K9me2}	31.2479	31.4804	31.1817	32.4825	32.3767	33.1808
H3{K9me3}	9.99277	10.6464	10.0185	11.5044	12.4161	11.3663
H3{K27me1}	18.7135	19.5186	19.5161	21.8281	22.8442	20.4291
H3{K27me2}	21.8442	20.7037	19.8837	19.9825	22.2938	19.8682
H3{K27me3}	17.8037	17.4366	19.1577	18.059	17.1709	20.5905
H3{K36me1}	27.3578	29.2857	27.6411	28.3564	28.5916	27.9144
H3{K36me2}	25.102	25.1766	22.3782	23.1145	23.0601	22.6142
H3{K36me3}	18.5112	17.6789	20.2862	17.6691	17.8088	19.4543

### Sheet: Total Methylation - Figure S3
		Control			Butyrate
State	Replicate 1	Replicate 2	Replicate 3	Replicate 1	Replicate 2	Replicate 3
H3{K4me1/2/3}	7.23217	6.20459	6.56817	7.46103	7.54487	7.52724
H3{K9me1/2/3}	58.6779	60.0032	60.0223	59.2107	60.0813	60.9471
H3{K27me1/2/3}	58.3614	57.659	58.5575	59.8696	62.3088	60.8877
H3{K36me1/2/3}	70.971	72.1412	70.3056	69.14	69.4604	69.9829
